# A receptor tyrosine kinase regulated by the transcription factor VAB-3/PAX6 pairs with a pseudokinase to trigger immune signalling upon oomycete recognition in *C. elegans*

**DOI:** 10.1101/2022.12.15.520564

**Authors:** Florence Drury, Manish Grover, Mark Hintze, Jonathan Saunders, Michael K Fasseas, Charis Constantinou, Michalis Barkoulas

**Affiliations:** Department of Life Sciences, Imperial College, London SW7 2AZ, United Kingdom.

**Keywords:** oomycete, pathogen recognition, innate immunity, *chil*, *Myzocytiopsis humicola*, *C. elegans*, PAX6, VAB-3, KIN-16 receptor tyrosine kinase, pseudokinase

## Abstract

Oomycetes were recently discovered as natural pathogens of *Caenorhabditis elegans* and pathogen recognition alone was shown to be sufficient to activate a protective transcriptional program in the host characterised by the expression of multiple *chitinase-like* (*chil*) genes. However, the molecular mechanisms underlying oomycete recognition in animals remain fully unknown. We performed here a forward genetic screen to uncover regulators of *chil* gene induction and found several independent loss-of-function alleles of *old-1* and *flor-1,* which encode receptor tyrosine kinases belonging to the *C. elegans*-specific KIN-16 family. We present evidence that OLD-1 is an active kinase mounting the immune response, and FLOR-1 a pseudokinase that is also required for the response and regulates the distribution of OLD-1 at the epidermal membrane. Interestingly, the *old-1* locus is adjacent to the *chil* genes in the nematode genome, thereby revealing a genetic cluster important for oomycete-resistance. Furthermore, we identify the VAB-3/PAX-6 transcription factor known for its role in visual system development to regulate *old-1* expression, and consequently the spatial pattern of the response to oomycete recognition. Taken together, our study reveals both conserved and species-specific factors shaping the response to oomycete recognition.
