## Supplemental Tables for "A receptor tyrosine kinase regulated by the transcription factor VAB-3/PAX6 pairs with a pseudokinase to trigger immune signalling upon oomycete recognition in *C. elegans*": Table S3.xlsx

### Sheet: strains
Experimental Models: Organisms/Strains	Source	Identifier
M. humicola: Lisbon isolate	Osman et al., 2018	JUo1
C. elegans: wild-type N2	Caenorhabditis Genetics Center	N2
C. elegans: icbIs4[chil-27p::GFP, col-12p::mCherry-pest] II	Osman et al., 2018	MBA281
C. elegans: icbIs5[chil-27p::GFP, col-12p::mCherry-pest] IV	Osman et al., 2018	MBA282
C. elegans: tax-4(ks11) III; icbIs5[chil-27p::GFP, col-12p::mCherry-pest] IV	Fasseas et al., 2021	MBA668
C. elegans: old-1(icb118)II;icbIs5[chil-27p::GFP, col-12p::mCherry-pest] IV	This study	MBA1038
C. elegans: old-1(icb119)II;icbIs5[chil-27p::GFP, col-12p::mCherry-pest] IV	This study	MBA1037
C. elegans: old-1(icb117)II;icbIs5[chil-27p::GFP, col-12p::mCherry-pest] IV	This study	MBA418
C. elegans: old-1(icb133)II;icbIs5[chil-27p::GFP, col-12p::mCherry-pest] IV	This study	MBA1032
C. elegans: old-1(ok1273)II	Caenorhabditis Genetics Center	RB1215
C. elegans: old-1(ok1273)II; icbIs5[chil-27p::GFP, col-12p::mCherry-pest] IV	This study	MBA1018
C. elegans: flor-1(icb93)V; icbIs5[chil-27p::GFP, col-12p::mCherry-pest] IV	This study	MBA517
C. elegans: flor-1(icb134)V;icbIs5[chil-27p::GFP, col-12p::mCherry-pest] IV	This study	MBA1035
C. elegans: flor-1(icb120)V;icbIs5[chil-27p::GFP, col-12p::mCherry-pest] IV	This study	MAB1033
C. elegans: flor-1(icb116)V;icbIs5[chil-27p::GFP, col-12p::mCherry-pest] IV	This study	MBA1415
C. elegans:icbEx308[old-1p::OLD-1::GFP; bus-1p::GFP,pBJ36]; icbIs4[pGO4,pCMH1195]IV	This study	MBA1013
C. elegans: icbEx435[pER6 (flor-1p::flor-1::Scarlet), pIP1303F(rps-0::hgb:unc-54), pBJ36], flor-1(icb116); icbIs5[pGO4, pCMH1195] IV	This study	MBA1447
C. elegans: flor-1(icb116)V	This study	MBA1217
C. elegans: icbEx360[PIP1303F(rps-0::hgb:unc-54), pBJ36]	This study	MBA1270
C. elegans: icbEx358[old-1p::old-1, PIP1303F(rps-0::hgb:unc-54), pBJ36]	This study	MBA1271
C .elegans: icbEX359[pFD20(dpy-7::old-1::unc-54), PIP1303F(rps-0::hgb:unc-54), pBJ36]	This study	MBA1272
C. elegans: unc-119(ed3) III; icbSi3[dpy-7::GFP::H2B::unc-54 3'UTR+cb-unc-119]	This study	MBA260
C. elegans: icbEx310[old-1p::OLD-1::GFP, pRF4(rol-6(su1006)),pBJ36]	This study	MBA1089
C. elegans:rde-1(ne219) V;icbIs5[pGO4, pCMH1195] IV xkIs99.	This study	MBA576
C. elegans: icbEx309[pFD20(dpy-7p::old-1::unc-54 3'UTR); bus-1p::GFP]; icbIs5[pGO4, pCMH1195] IV	This study	MBA1088
C. elegans: icbEx316[pFD23(dpy-7p::old-1(D321A, N326S)::GFP), myo2p::RFP, pBJ36], icbIs5[pGO4, pCMH1195]IV	This study	MBA1190
C. elegans: icbEX364[old-1p::old-1::GFP, pER6(flor-1p::flor-1::mScarlet), PIP1303F(rps-0::hgb:unc-54)]	This study	MBA1276
C. elegans: icbEx433[old-1p::old-1, pIP1303F(rps-0::hgb:unc-54), pBJ36]; flor-1(icb116); icbIs5[pGO4, pCMH1195] IV	This study	MBA1441
C. elegans:icbEx434[pFD20(dpy-7p::old-1), pIP1303F(rps-0::hgb:unc-54), pBJ36],flor-1(icb116); icbIs5[pGO4, pCMH1195] IV	This study	MBA1442
C. elegans: icbEx427[pJS2(dpy-7p::flor-1), PIP1303F(rps-0::hgb:unc-54), pBJ36], old-1(ok1273), icbIs5[pGO4, pCMH1195] IV	This study	MBA1460
C. elegans: icbEx429[pFD21(dpy-7p::old-1::GFP), PIP1303F(rps-0::hgb:unc-54), pBJ36]	This study	MBA1462
C. elegans: icbEx436[pFD21[dpy-7p::old-1::GFP], PIP1303F(rps-0::hgb:unc-54), pBJ36], flor-1(icb116); icbIs5[pGO4, pCMH1195] IV	This study	MBA1448
C. elegans: icbEx414(old-1p::old-1::GFP, pIP1303F(rps-0::hgb:unc-54), pBJ36]; flor-1(icb116); icbIs5[pGO4, pCMH1195] IV	This study	MBA1414
C. elegans: flor-1(icb122); icbIs22(old-1p::old-1, bus-1p::GFP, pBJ36); icbIs5[pGO4, pCMH1195] IV	This study	MBA1335
C. elegans: flor-1(icb123), icbIs22(old-1p::old-1, bus-1p::GFP, pBJ36); icbIs5[pGO4, pCMH1195] IV	This study	MBA1338
C. elegans: flor-1(icb124), icbIs22(old-1p::old-1, bus-1p::GFP, pBJ36); icbIs5[pGO4, pCMH1195] IV	This study	MBA1337
C. elegans: flor-1(icb125), icbIs22(old-1p::old-1, bus-1p::GFP, pBJ36); icbIs5[pGO4, pCMH1195] IV	This study	MBA1334
C. elegans: flor-1(icb126), icbIs22(old-1p::old-1, bus-1p::GFP, pBJ36); icbIs5[pGO4, pCMH1195] IV	This study	MBA1342
C. elegans: vab-3(icb127), icbIs22(old-1p::old-1, bus-1p::GFP, pBJ36); icbIs5[pGO4, pCMH1195] IV	This study	MBA1339
C. elegans: icbEx437[WRM0640cC05, myo-2::dsRed, BJ36];vab-3(icb127);icbIs22(old-1p::old-1::GFP; bus-1p::GFP); icbIs5[pGO4, pCMH1195] IV	This study	MBA1433
C. elegans: icbEx438[pFD20(dpy-7p::old-1), myo-2::dsRed, pBJ36]; vab-3(icb127);icbIs22(old-1p::old-1::GFP; bus-1p::GFP); icbIs5[pGO4, pCMH1195] IV	This study	MBA1436
C. elegans: vab-3(ju468 ) X	Caenorhabditis Genetics Center	RB693
C. elegans: icbEx452[pJS2(dpy-7p::flor-1), PIP1303F(rps-0::hgb:unc-54), pBJ36]; icbIs5[pGO4, pCMH1195] IV	This study	MBA1449
C. elegans: icbEx424[old-1p::old-1, pIP1303F(rps-0::hgb:unc-54), pBJ36];tax-4(ks11); icbIs5[pGO4, pCMH1195] IV	This study	MBA1457
C.elegans: icbEx356[pFD25(dpy-7::old-1::mCherry::unc-54),flor-1p::flor-1::GFP, PIP1303F(rps-0::hgb:unc-54)]	This study	MBA1210
C. elegans: icbIs22(old-1p::old-1::GFP, bus-1::GFP, BJ36);ju468 (vab-3); wIs51[scm::gfp + unc-119+] V; icbIs4[pGO4, pCMH1195] II	This study	MBA1435
C. elegans: vab-3(ju468)X; wIs51[scm::gfp + unc-119+] V; icbIs4[pGO4, pCMH1195] II	This study	MBA1434
C.elegans: flor-1(icb136[flor-1::gfp])	This study	MBA998
C. elegans: icbEx426[pJS4(dpy-7p::flor-1(A297D, S302N)::GFP, pIP1303F(rps-0::hgb:unc-54)], flor-1(icb116); icbIs5[pGO4, pCMH1195] IV	This study	MBA1459
C. elegans: icbEx493[pJS7(dpy-7p::flor-1(A297D, S302N, Y420F, Y452F)::GFP, pIP1303F(rps-0::hgb:unc-54), pBJ36], flor-1(icb116); icbIs5[pGO4, pCMH1195] IV	This study	MBA1535
C. elegans: icbEx501[pJS6(dpy-7p::flor-1(A297D, S302N, Y327F, Y328F)::GFP, pIP1303F(rps-0::hgb:unc-54), pBJ36], flor-1(icb116); icbIs5[pGO4, pCMH1195] IV	This study	MBA1558

### Sheet: oligos
Primer	Sequence			old-1 smFISH probes	flor-1 smFISH probes	vab-3 smFISH probes
old-1FullF	GGAACAGCGAGGAGAGGAAA			gtattgcagtgagcaaatcc	acagtaatgacgtcatgaca	agttgattcacaccagtgtg
old-1FullR	TCGGCGTCTTTCCAAAATGT			atcttcaaagtttcgactca	gcttgttcggttaatccaat	gtggacgcccattaacaaat
T01G5.1promF	AAAACGACGGCCAGTGAATTCATTTAAATCTGAACTATAGGAATCGGCCGT			ccagtttcatctttatcagt	tgatcttagcagtctctcgg	gattctttgacgtgttgcat
T01G5.1FullR2	CTGCACAGTCAACGTCATGT			cttcctgtacattcgaatct	aatcatttgagccgtctttc	catcctttgtgcgctaaatc
dpy-7old-1gibsonfwd	TCTTACATTTTGTTCCAGATAAGTTTAAACATGAAAGGCACCTTAATTTT			gagttctcgtttccttgaat	gccaaaaacatcgatttcca	cccgttggaaacctgtaata
dpy-7old-1gibsonrev	TTGGACTTAGAAGTCAGAGGCAATTTAAATTTAACTATCACAATGTTTCT			tttcttcttttatgatccgc	aaggagtatgcatccaagtg	ggcacaagattttggagaca
old-1kinasemutF	TGT GTT CAT CGT GCT TTG GCT CTC CGC AGT GTA CTG ATA AAG AA			ctttctccggatgtaattgg	ggtatccgataaatagtagc	attgtgcctgactcgtagta
old-1kinasemutR	TTC TTT ATC AGT ACA CTG CGG AGA GCC AAA GCA CGA TGA ACA CA			ctctggaggacattctacat	tctcagcttagatatcttcc	tggttttgagccaccaattg
T01G5.1R_pER2/4	TTGATAACTGCCTCTCCCTTGCTGACCATCGACATGAAATTGTATCTGAAAGC			ttttttcgttaattggggct	cccagtttgtctttcaattt	attttctcgacgacgtcact
dpy-7T01G5.1gibF	ACATTTTGTTCCAGATAAGTTTAAACATTTATGACGTCATTACTGTTCATATTCCTTTTG			gatcttcctcattgatttca	actccaaatgagtttgtgca	ggttggtcacgtttgtaatc
T01G5.1unc-54 gibR	TTGGACTTAGAAGTCAGAGGCAATTTTTACTTGTAGAGCTCGTCCATTCC			tagtggtcttccctttgaaa	cagcggagtagattcttcag	ctctgatttcccatgcaaaa
GFPoATG-F	ATGAGTAAAGGAGAAGAATTGTTCACTG			tcgtattattccaaactccc	gttttttggttattaaccgg	gcagatattatcagctagca
GFPoSTOP-R	TTACTTGTAGAGCTCGTCCATTCC			gcacacatcactttcaattc	gacttggatccaattgtact	tacgcttggtattgtttcgt
T01G5.1Frep	attttggagaaaatgttaatacaaacatttcagATTGGAAAACAAATTACGGAGAAGTTAAAATCTGCTAAAAATTACCAGGACAAGTTAAAGATTGGAACGTCTGAAAATCGTTTTTTAGGAGCTTCTGGTGCATCAGGAGCATCTATGAGTAAAGGAGAAGAATTGTTCACTG			aatgtttgggtgtttaccga	atttccttttcttcgatgat	ttccgtagaaccctatttat
T01G5.1Rrep	attttggagaaaatgttaatacaaacatttcagATTGGAAAACAAATTACGGAGAAGTTAAAATCTGCTAAAAATTACCAGGACAAGTTAAAGATTGGAACGTCTGAAAATCGTTTTTTAGGAGCTTCTGGTGCATCAGGAGCATCTATGAGTAAAGGAGAAGAATTGTTCACTG			gtaattcctccgactaaagc	tatcctgctgtaatagtgtt	tgtgacttgctccttttttg
T01G5.1fwd	GAGAATTTGGACTCGCACGG			ctaagaagatccccgttctc	catagatttcatctttccca	tatcgtaaagctctgtttgc
dpy-7 T01G5.1 gib F	ACATTTTGTTCCAGATAAGTTTAAACATTTATGACGTCATTACTGTTCATATTCCTTTTG			tattcgattgtctctcaaga	tcggtgaatttttatgcgct	ccataccaactggaattgta
T01G5.1 unc-54 gib R	TTGGACTTAGAAGTCAGAGGCAATTTTTACTTGTAGAGCTCGTCCATTCC			gtccattgatcgtttgtgaa	ggatcattttctgatgggtt	attcatcggtattggccatt
T01G5.1 SDM F	GGTGCCTTCATCGTGATCTGGCATTGAGAAATATATTTGTGACACG			agaatcttgttcagtttcta	gaaagtgttaccagctcatc	atgggtttaatccaactgct
T01G5.1 SDM R	CGTGTCACAAATATATTTCTCAATGCCAGATCACGATGAAGGCACC			tgagagcaagtcaacgaggc	gccaatatgcaggaatgtga	agtctttggttcgatgagtg
FLOR-1 SDM AL F2	ATGCTAGAAAAGAATTTTTCATGTAAGCAGGTCG			caaatactccatcccttttg	ttctcgaacatatcccacta	catctttctcaaactctcct
FLOR-1 SDM AL R2	CGACCTGCTTACATGAAAAATTCTTTTCTAGCAT			ctttatcagtacattgcgga	ccgatacgatcagtagcata	tcagttggaggtttttggtc
T01G5.1 Y420 SDM F	AAGCCCGTCCCACCTTCTCTAAGTGTGTCGA			gccaatccaaagtctgcaat	attgatcaagtcttccgtgc	aacttccgtttcaatcgcat
T01G5.1 Y420 SDM R	TCGACACACTTAGAGAAGGTGGGACGGGCTT			atctttatttttatgcctcc	agttcagtttgcgatcgatc	gcgtaaacgaggttctgttt
T01G5.1 Y452 SDM F	AATCTGCTAAAAATTTTCAAGACAAGCTGAA			ccagtgtattggaagcggtg	cggaacaagtgagttggtta	tcaagactctcaatctggac
T01G5.1 Y452 SDM R	TTCAGCTTGTCTTGAAAATTTTTAGCAGATT			ttgtctatactttcaggtgc	taaactttctggttactgcc	ctggataatgagtcctttca
				ctgatttctgagtgaacagt	tcttgttctccattgttgaa	aagacgctcccttgcaaaaa
				agttcataaagacagacccc	ctgcatatcatcactaatcc	tcttgcttctggtagttgaa
				ttcataaggtgattttccca	gaagatccaatgtgcacagt	cgattcgagaaccatacctg
				gtaagacagcacatacttcc	gcaatggcaatttgatatcc	gatgatcgcttgtttctcat
				caagtcttttcccttcattc	ccttgaatcagccaagaact	tggcgttccattggataatg
				catatctagatcccagcata	caatgccagagcacgatgaa	tgttacttccagtcactgat
				ctcatttgatgttgttttca	ttgttttatttcgtgtcaca	ggagatccaatcggatttgt
				gagctttctggtgagatcaa	cgagtccaaattctccgatg	tggaagggaatcgattcggc
				gtcgaagttgattgttggtt	tttatcctcagaactttccg	aggcacaaagtttgttgtcg
				tgtttctcatcagaaagcca	acttcagatttctccgtgaa	cagcatacatctgactcgtt
					aaggcatactgcaaacgacc	gaatatggatccattgctgg
					gtgggactcctaattggaat	ccattgaaaaaccattggca
					cctgaccacaataaacagcg	tctgttacttgtggatatgg
					attccggaagttttctttca	ggaacatgtgatgtggttgg
					catatctggatggcagtact	aaatcatacggcgatcttcc
					tcagggtcaaagttccaaca	tggtcggcattcttggatat
					acacacttagagtaggtggg	tgattgttggaaaccatgcc
					ttctccgtaatttgttttcc	aaagtgtcggaatgtctcct
						attgagcactgcagaaaccg
						gagtcagagacgggtcaatg
						gctgagttcatgcatttgtg
						gaggtctccaataatgttct
